# Telomere-to-telomere *Schizosaccharomyces japonicus* genome assembly reveals hitherto unknown genome features

**DOI:** 10.1101/2023.09.04.556195

**Authors:** Graham J Etherington, Pei-Shang Wu, Snezhana Oliferenko, Frank Uhlmann, Conrad A. Nieduszynski

## Abstract

*Schizosaccharomyces japonicus* belongs to the single-genus class Schizosaccharomycetes, otherwise known as ‘fission yeasts’. As part of a composite model system with its widely studied *S. pombe* sister species, *S. japonicus* has provided critical insights into the workings and the evolution of cell biological mechanisms. Furthermore, its divergent biology makes *S. japonicus* a valuable model organism in its own right. However, the currently available short-read genome assembly contains gaps and has been unable to resolve centromeres and other repeat-rich chromosomal regions. Here we present a telomere-to-telomere long-read genome assembly of the *S japonicus* genome. This includes the three megabase-length chromosomes, with centromeres hundreds of kilobases long, rich in 5S ribosomal RNAs, transfer RNAs, long terminal repeats, and short repeats. We identify a gene-sparse region on chromosome 2 that resembles a 331 kb centromeric duplication. We revise the genome size of *S. japonicus* to at least 16.6 Mb and possibly up to 18.12 Mb, at least 30% larger than previous estimates. Our whole genome assembly will support the growing *S. japonicus* research community and facilitate research in new directions, including centromere and DNA repeat evolution, and yeast comparative genomics.

**Take-away:**

- A telomere-to-telomere genome assembly of the fission yeast *S. japonicus*
- Chromosome 2 harbours a previously unknown second centromere-like region
- The estimated genome size of *S. japonicus* may be up to 18.12 Mb
