## Supplementary Table S4 for "Telomere-to-telomere *Schizosaccharomyces japonicus* genome assembly reveals hitherto unknown genome features"

### Sheet: Sheet1
Contig	Length
Chr1	5271478
Chr2	5749449
Chr3	3796598
Mt	80043
tig00000004	180911
tig00000005	240835
tig00000016	138683
tig00000019	156967
tig00000020	174897
tig00000021	108239
tig00000022	71327
tig00000023	141633
tig00000024	78416
tig00000025	86660
tig00000026	84135
tig00000027	97271
tig00000029	144283
Total	16601825
Region	Assembly length	Coverage adjusted length	Difference
Chr2 centromere	645000	952000	307000
Chr3 rRNA array	1046727	2254949	1208222
Total extra			1515222
Cov adjusted assembly	18117047
